# Tracing PFAS Transfer from Mother to the Fetoplacental Unit: Insights from Trimester-Specific Maternal Serum Profiles

**DOI:** 10.64898/2026.02.02.703409

**Authors:** Kyle Campbell, Dana Boyd Barr, Andrew J. Morris, Volha Yakimavets, Parinya Panuwet, Donald Turner, Lauren A. Havens, Stephanie M. Eick, Kartik Shankar, Kevin J. Pearson, Aline Andres, Todd M. Everson

## Abstract

Per- and polyfluoroalkyl substances (PFAS) are ubiquitous endocrine-disrupting pollutants that cross the placenta and affect offspring health, but the extent and timing of their transfer to placental and fetal compartments remain poorly understood. We characterized the relationship between trimester-specific prenatal maternal serum PFAS levels and paired placental and cord plasma levels at term. Data came from the Central Arkansas Glowing prospective cohort (n=151, 2010-2014). Four well-detected PFAS were measured using liquid chromatography-tandem mass spectrometry. Regression, elastic net, and parametric g-formula models tested the association between maternal levels in each trimester and placental or cord PFAS levels. In g-formula models, trimester one (T1) or trimester two (T2) measures consistently had the largest effect sizes associated with placental levels (p<0.001-0.05). Similarly, T1 (PFHxS, PFNA, PFOS, PFOA), T2 (PFNA, PFOS, PFOA), and placental PFOA were associated with cord plasma levels (p<0.05-p<0.001). Results were robust to time-varying adjustment for estimated glomerular filtration rate, serum albumin, or maternal weight. Predictive models improved with additional timepoint measures. Our findings suggest PFOA may transfer more efficiently from the placenta to cord plasma and early-to-mid gestation maternal serum PFAS measures may serve as the most robust sentinels of fetoplacental exposure burden, suggesting early exposure prevention should be prioritized.
