## Supplementary Table 3 for "Tracing PFAS Transfer from Mother to the Fetoplacental Unit: Insights from Trimester-Specific Maternal Serum Profiles"

### Sheet: Sheet1
Characteristic	Included	Excluded	p-value2
	N = 671	N = 841
Child sex			0.094
Female	33 (49%)	30 (36%)
Male	34 (51%)	54 (64%)
Maternal age	29.7 (28.2, 32.9)	30.9 (28.1, 32.7)	0.6
Baseline BMI	24.6 (22.0, 28.3)	25.3 (22.3, 28.9)	0.2
Maternal education			0.5
Less than college	23 (34%)	25 (30%)
College or greater	44 (66%)	59 (70%)
Placenta_PFDA	0.030 (0.007, 0.047)	0.039 (0.007, 0.051)	0.2
Placenta_PFHxS	0.05 (0.04, 0.08)	0.06 (0.03, 0.09)	>0.9
Placenta_PFNA	0.049 (0.033, 0.073)	0.055 (0.036, 0.082)	0.15
Placenta_PFOA	0.07 (0.01, 0.11)	0.07 (0.02, 0.12)	0.6
Placenta_PFOS	0.38 (0.22, 0.53)	0.44 (0.27, 0.59)	0.11
T1_PFDA	0.20 (0.07, 0.32)	0.18 (0.07, 0.31)	0.6
Unknown	0	5
T1_PFHxS	0.65 (0.44, 1.09)	0.65 (0.33, 1.08)	0.5
Unknown	0	5
T1_PFNA	0.50 (0.30, 0.79)	0.51 (0.30, 0.72)	0.7
Unknown	0	5
T1_PFOA	1.21 (0.64, 1.66)	1.15 (0.73, 1.78)	0.6
Unknown	0	5
T1_PFOS	3.50 (2.52, 4.43)	4.28 (2.82, 6.69)	0.077
Unknown	0	5
T2_PFDA	0.14 (0.07, 0.21)	0.14 (0.07, 0.24)	0.5
Unknown	0	19
T2_PFHxS	0.52 (0.24, 1.15)	0.57 (0.31, 1.07)	0.6
Unknown	0	19
T2_PFNA	0.40 (0.20, 0.59)	0.41 (0.16, 0.58)	0.8
Unknown	0	19
T2_PFOA	0.85 (0.53, 1.38)	0.94 (0.59, 1.55)	0.4
Unknown	0	19
T2_PFOS	2.80 (2.14, 4.41)	3.64 (2.32, 4.92)	0.1
Unknown	0	19
T3_PFDA	0.13 (0.07, 0.22)	0.12 (0.07, 0.18)	0.7
Unknown	0	36
T3_PFHxS	0.57 (0.24, 0.82)	0.53 (0.27, 0.98)	0.9
Unknown	0	36
T3_PFNA	0.31 (0.07, 0.50)	0.36 (0.22, 0.47)	0.6
Unknown	0	36
T3_PFOA	0.75 (0.56, 1.10)	0.72 (0.47, 1.24)	0.7
Unknown	0	36
T3_PFOS	2.67 (1.68, 4.11)	3.09 (2.00, 4.37)	0.3
Unknown	0	36
UCB_PFDA	0.07 (0.07, 0.07)	0.07 (0.07, 0.12)	0.081
Unknown	0	47
UCB_PFHxS	0.19 (0.07, 0.50)	0.17 (0.07, 0.44)	0.6
Unknown	0	47
UCB_PFNA	0.21 (0.07, 0.35)	0.18 (0.07, 0.29)	0.4
Unknown	0	47
UCB_PFOA	0.57 (0.34, 0.82)	0.50 (0.36, 0.75)	0.8
Unknown	0	47
UCB_PFOS	1.00 (0.64, 1.50)	1.15 (0.90, 1.82)	0.4
Unknown	0	47
1 n (%); Median (Q1, Q3); Glowing, Central Arkansas, 2010-2014
2 Pearson’s Chi-squared test; Wilcoxon rank sum test
