## Supplementary Table 4 for "Tracing PFAS Transfer from Mother to the Fetoplacental Unit: Insights from Trimester-Specific Maternal Serum Profiles"

PFAS	term	estimate	std.error	statistic	p.value	conf.low	conf.high	Model
PFOS	T1	0.998	0.101	9.862	0	0.797	1.199	Single timepoint
PFOS	T2	1.028	0.094	10.887	0	0.84	1.215	Single timepoint
PFOS	T3	1.12	0.098	11.442	0	0.925	1.314	Single timepoint
PFOA	T1	0.763	0.117	6.503	0	0.53	0.996	Single timepoint
PFOA	T2	0.833	0.09	9.297	0	0.655	1.011	Single timepoint
PFOA	T3	0.686	0.11	6.258	0	0.468	0.903	Single timepoint
PFNA	T1	0.466	0.067	6.922	0	0.332	0.6	Single timepoint
PFNA	T2	0.44	0.063	6.943	0	0.314	0.566	Single timepoint
PFNA	T3	0.364	0.069	5.246	0	0.226	0.502	Single timepoint
PFHxS	T1	0.479	0.096	4.974	0	0.288	0.67	Single timepoint
PFHxS	T2	0.503	0.08	6.293	0	0.344	0.662	Single timepoint
PFHxS	T3	0.545	0.083	6.586	0	0.381	0.709	Single timepoint
PFDA	T1	0.374	0.136	2.75	0.007	0.104	0.643	Single timepoint
PFDA	T2	0.365	0.132	2.776	0.007	0.104	0.626	Single timepoint
PFDA	T3	0.406	0.144	2.818	0.006	0.12	0.693	Single timepoint
PFOS	T1	0.161	0.158	1.017	0.312	-0.153	0.474	GLM
PFOS	T2	0.478	0.145	3.297	0.001	0.19	0.766	GLM
PFOS	T3	0.608	0.152	3.988	0	0.305	0.91	GLM
PFOA	T1	0.146	0.138	1.059	0.293	-0.128	0.42	GLM
PFOA	T2	0.618	0.116	5.318	0	0.387	0.848	GLM
PFOA	T3	0.263	0.115	2.285	0.025	0.034	0.492	GLM
PFNA	T1	0.257	0.079	3.262	0.002	0.1	0.413	GLM
PFNA	T2	0.268	0.069	3.891	0	0.131	0.405	GLM
PFNA	T3	0.11	0.072	1.538	0.127	-0.032	0.253	GLM
PFHxS	T1	0.14	0.102	1.374	0.173	-0.062	0.342	GLM
PFHxS	T2	0.306	0.085	3.619	0	0.138	0.475	GLM
PFHxS	T3	0.322	0.097	3.324	0.001	0.129	0.514	GLM
PFDA	T1	0.281	0.134	2.105	0.038	0.016	0.546	GLM
PFDA	T2	0.253	0.131	1.929	0.057	-0.008	0.513	GLM
PFDA	T3	0.306	0.142	2.145	0.035	0.023	0.589	GLM
PFOS	T1	0.17	NA	NA	NA	NA	NA	Elastic net
PFOS	T2	0.461	NA	NA	NA	NA	NA	Elastic net
PFOS	T3	0.582	NA	NA	NA	NA	NA	Elastic net
PFOA	T1	0.142	NA	NA	NA	NA	NA	Elastic net
PFOA	T2	0.581	NA	NA	NA	NA	NA	Elastic net
PFOA	T3	0.245	NA	NA	NA	NA	NA	Elastic net
PFNA	T1	0.255	NA	NA	NA	NA	NA	Elastic net
PFNA	T2	0.266	NA	NA	NA	NA	NA	Elastic net
PFNA	T3	0.109	NA	NA	NA	NA	NA	Elastic net
PFHxS	T1	0.139	NA	NA	NA	NA	NA	Elastic net
PFHxS	T2	0.304	NA	NA	NA	NA	NA	Elastic net
PFHxS	T3	0.32	NA	NA	NA	NA	NA	Elastic net
PFDA	T1	0.272	NA	NA	NA	NA	NA	Elastic net
PFDA	T2	0.245	NA	NA	NA	NA	NA	Elastic net
PFDA	T3	0.296	NA	NA	NA	NA	NA	Elastic net
PFOS	T1	0.158	NA	NA	NA	NA	NA	LASSO
PFOS	T2	0.476	NA	NA	NA	NA	NA	LASSO
PFOS	T3	0.604	NA	NA	NA	NA	NA	LASSO
PFOA	T1	0.128	NA	NA	NA	NA	NA	LASSO
PFOA	T2	0.602	NA	NA	NA	NA	NA	LASSO
PFOA	T3	0.244	NA	NA	NA	NA	NA	LASSO
PFNA	T1	0.255	NA	NA	NA	NA	NA	LASSO
PFNA	T2	0.267	NA	NA	NA	NA	NA	LASSO
PFNA	T3	0.109	NA	NA	NA	NA	NA	LASSO
PFHxS	T1	0.138	NA	NA	NA	NA	NA	LASSO
PFHxS	T2	0.304	NA	NA	NA	NA	NA	LASSO
PFHxS	T3	0.32	NA	NA	NA	NA	NA	LASSO
PFDA	T1	0.279	NA	NA	NA	NA	NA	LASSO
PFDA	T2	0.251	NA	NA	NA	NA	NA	LASSO
PFDA	T3	0.304	NA	NA	NA	NA	NA	LASSO
PFOS	T1	0.219	NA	NA	NA	NA	NA	Ridge
PFOS	T2	0.442	NA	NA	NA	NA	NA	Ridge
PFOS	T3	0.546	NA	NA	NA	NA	NA	Ridge
PFOA	T1	0.181	NA	NA	NA	NA	NA	Ridge
PFOA	T2	0.55	NA	NA	NA	NA	NA	Ridge
PFOA	T3	0.258	NA	NA	NA	NA	NA	Ridge
PFNA	T1	0.24	NA	NA	NA	NA	NA	Ridge
PFNA	T2	0.248	NA	NA	NA	NA	NA	Ridge
PFNA	T3	0.116	NA	NA	NA	NA	NA	Ridge
PFHxS	T1	0.15	NA	NA	NA	NA	NA	Ridge
PFHxS	T2	0.284	NA	NA	NA	NA	NA	Ridge
PFHxS	T3	0.298	NA	NA	NA	NA	NA	Ridge
PFDA	T1	0.224	NA	NA	NA	NA	NA	Ridge
PFDA	T2	0.208	NA	NA	NA	NA	NA	Ridge
PFDA	T3	0.247	NA	NA	NA	NA	NA	Ridge
