## Supplementary Table 5 for "Tracing PFAS Transfer from Mother to the Fetoplacental Unit: Insights from Trimester-Specific Maternal Serum Profiles"

	PFAS	Model	Intervention	k	Interv.	NP mean	g-form mean	Mean SE	Mean lower 95% CI	Mean upper 95% CI	Mean ratio	MR SE	MR lower 95% CI	MR upper 95% CI	Mean difference	MD SE	MD lower 95% CI	MD upper 95% CI	% Intervened On	Aver % Intervened On	pvalue_MD	pvalue_MR
1	PFOS	Basic	Natural course	2	0	0.452936970455882	0.450178821061124	0.0375198439568049	0.383999159477034	0.528806742693813	1	0	1	1	0	0	0	0	0	0	NA	NA
2	PFOS	Basic	T1 shift	2	1	NA	0.518524889402275	0.0430735419471159	0.439714661873036	0.60537777679504	1.15181982168786	0.0206419708900468	1.11257487027095	1.19387547037635	0.0683460683411515	0.0101711799725409	0.0484450898256924	0.0870930646798997	100	33.3333333333333	1.82247773159143e-11	1.91056939652757e-13
3	PFOS	Basic	T2 shift	2	2	NA	0.513532935142027	0.0409097330554989	0.439532163863932	0.598218323145511	1.14073099647729	0.0317619109123454	1.08233030293683	1.21075480546111	0.0633541140809036	0.0135770173184957	0.0382931737951277	0.0902083004865663	100	33.3333333333333	3.06707221021569e-06	9.3879725803624e-06
4	PFOS	Basic	T3 shift	2	3	NA	0.489895047694369	0.0400659815677642	0.419807048820847	0.577273201168693	1.08822322325077	0.0350393690353856	1.02311670839624	1.15768851660681	0.0397162266332451	0.0151341789027257	0.010234995301436	0.0683646544222293	100	33.3333333333333	0.0086833992402891	0.0118079831827503
5	PFOS	Albumin	Natural course	2	0	0.452936970455882	0.453861806752082	0.0376706030317012	0.384812316830767	0.532172910002245	1	0	1	1	0	0	0	0	0	0	NA	NA
6	PFOS	Albumin	T1 shift	2	1	NA	0.523519323514632	0.0428082834328855	0.441705801136967	0.60867951880716	1.1534773707024	0.0197878217461923	1.11587372601077	1.19324053676114	0.0696575167625508	0.00970172673281844	0.0499858149826271	0.087894181902539	100	33.3333333333333	6.97577460651601e-13	8.75444797365826e-15
7	PFOS	Albumin	T2 shift	2	2	NA	0.511286209317652	0.0413718478385974	0.437385682187865	0.599074838223306	1.12652398089302	0.0292079895123544	1.07341920187001	1.19235854833528	0.0574244025655703	0.0129125502361729	0.0341067817265266	0.0836552040019325	100	33.3333333333333	8.70059516534815e-06	1.47876581468389e-05
8	PFOS	Albumin	T3 shift	2	3	NA	0.49497988796478	0.0399635729727189	0.423881929572932	0.577502117879464	1.09059603738624	0.0365437788215791	1.02316789566246	1.16558438010806	0.0411180812126979	0.0157910494058905	0.0105037543918489	0.0715691321916119	100	33.3333333333333	0.00921736016240523	0.0131710782118714
9	PFOS	eGFR	Natural course	2	0	0.452936970455882	0.453139475052707	0.0377600668184615	0.383562998490726	0.531589803951291	1	0	1	1	0	0	0	0	0	0	NA	NA
10	PFOS	eGFR	T1 shift	2	1	NA	0.521981636556347	0.0430111271624141	0.442146288747893	0.607559183104592	1.15192267567427	0.0196729906267559	1.11557404184371	1.19215923321245	0.0688421615036401	0.00974656709323837	0.0481878985042405	0.0864931861428084	100	33.3333333333333	1.62686170627403e-12	1.14160712145015e-14
11	PFOS	eGFR	T2 shift	2	2	NA	0.511106527437659	0.0405869693555885	0.43717761621407	0.594263790513887	1.12792320152247	0.029463847437914	1.07716515113355	1.1920977920978	0.0579670523849519	0.012641362701231	0.0346615109379813	0.0832939932164639	100	33.3333333333333	4.52886918470359e-06	1.41384166838043e-05
12	PFOS	eGFR	T3 shift	2	3	NA	0.487483566926084	0.0399304214073436	0.415887835621808	0.571753568917109	1.07579143677426	0.0347240827540516	1.01344573695432	1.14783520990734	0.0343440918733767	0.015248609714023	0.00641182747653014	0.0658161387257231	100	33.3333333333333	0.0243047771131154	0.0290596473044245
13	PFOS	Weight	Natural course	2	0	0.452936970455882	0.45240697279695	0.0374511798916815	0.384545235303141	0.529532444813242	1	0	1	1	0	0	0	0	0	0	NA	NA
14	PFOS	Weight	T1 shift	2	1	NA	0.520083819493616	0.0429072488434621	0.440652112149707	0.606079226815097	1.14959284618949	0.018603670533703	1.11393849157077	1.18548241686615	0.0676768466966665	0.00949739399243835	0.0488864680273393	0.0866233805566666	100	33.3333333333333	1.03452839318233e-12	8.9079668340299e-16
15	PFOS	Weight	T2 shift	2	2	NA	0.513489518656386	0.0405274088025146	0.441066096025751	0.59618687436939	1.13501680905093	0.0333727708563726	1.07689380351736	1.20910484823709	0.0610825458594363	0.0141855013343965	0.0352136366068016	0.0903469272193705	100	33.3333333333333	1.66244857057911e-05	5.21630683086654e-05
16	PFOS	Weight	T3 shift	2	3	NA	0.49288016620053	0.0391849655473998	0.423576335223385	0.57592478753232	1.08946191335947	0.0360311167277501	1.02223487502994	1.1651168216141	0.0404731934035804	0.0154599329123859	0.00984892082305232	0.0699870719912573	100	33.3333333333333	0.00884620791998975	0.0130315090353998
17	PFOA	Basic	Natural course	2	0	0.079690345556261	0.0795845515872485	0.00768977752207004	0.0658776981322041	0.0946033151996741	1	0	1	1	0	0	0	0	0	0	NA	NA
18	PFOA	Basic	T1 shift	2	1	NA	0.0892725428620944	0.00876233526605837	0.0735057772030933	0.106284659314381	1.12173205831568	0.0200872897116958	1.08407029953491	1.16249757653861	0.00968799127484592	0.00184061297506466	0.00618616845145897	0.0130231254795117	100	33.3333333333333	1.41369900945339e-07	1.35991736724412e-09
19	PFOA	Basic	T2 shift	2	2	NA	0.0932467846625127	0.00851819270696178	0.0784194922530529	0.110976675442389	1.17166941074345	0.0288977460385615	1.12225262386942	1.22901642844873	0.0136622330752643	0.00224036642239257	0.00966466824458231	0.0182086550960489	100	33.3333333333333	1.07260333856853e-09	2.84013101319144e-09
20	PFOA	Basic	T3 shift	2	3	NA	0.0867279831518	0.00854900911965503	0.0713412424196408	0.104919587378679	1.08975902260026	0.0263102579139554	1.04765459170429	1.15490414400603	0.00714343156455155	0.00216973725358029	0.00371563812811554	0.0123577233383204	100	33.3333333333333	0.000993706357058085	0.000645922920841818
21	PFOA	Albumin	Natural course	2	0	0.079690345556261	0.0793277456879057	0.00772963451478046	0.066185119145929	0.0947879692997973	1	0	1	1	0	0	0	0	0	0	NA	NA
22	PFOA	Albumin	T1 shift	2	1	NA	0.0890539166013854	0.008640531166341	0.0735330040325618	0.105682211024188	1.12260742857543	0.0192427991211453	1.08655741357764	1.16424362824397	0.0097261709134797	0.00170111680501375	0.00652849145139221	0.0127012906157494	100	33.3333333333333	1.08089374174396e-08	1.87065641219867e-10
23	PFOA	Albumin	T2 shift	2	2	NA	0.0930293369396577	0.00869897560631231	0.0779939808298011	0.110705980894528	1.17272129861924	0.0286654961601554	1.12229335845313	1.22743300416631	0.0137015912517521	0.00229636058591928	0.00951729072899329	0.0184988377494999	100	33.3333333333333	2.42166767460628e-09	1.6868395893726e-09
24	PFOA	Albumin	T3 shift	2	3	NA	0.0863202257968616	0.00838576854124342	0.0718249005937581	0.1036212187418	1.08814671396898	0.0270410539544929	1.04603850190391	1.15571685039483	0.00699248010895592	0.00216246849738594	0.00340747321810386	0.011935073628459	100	33.3333333333333	0.00122255974807829	0.00111515715183276
25	PFOA	eGFR	Natural course	2	0	0.079690345556261	0.0796517108570142	0.00777030291582371	0.0664461747045406	0.0952638196318193	1	0	1	1	0	0	0	0	0	0	NA	NA
26	PFOA	eGFR	T1 shift	2	1	NA	0.0896417980607138	0.00877835919864023	0.0735986261266163	0.107373303302513	1.12542212962171	0.0193066111711656	1.09002410301348	1.16476863109675	0.00999008720369959	0.00175617047722011	0.00661358526448477	0.0131572669077105	100	33.3333333333333	1.28112504590659e-08	8.23026725359881e-11
27	PFOA	eGFR	T2 shift	2	2	NA	0.0933138004435779	0.00865495365968099	0.0780205989605972	0.110001805969768	1.17152286422434	0.0266786583853257	1.12385869585168	1.2214929968564	0.0136620895865637	0.00212163607869924	0.00971426869539446	0.0180280902670088	100	33.3333333333333	1.19936945067541e-10	1.28263539961052e-10
28	PFOA	eGFR	T3 shift	2	3	NA	0.087072068823877	0.0086174280303515	0.0721700671282383	0.105838960280482	1.09316005754331	0.0276845297762431	1.0417260610194	1.15576558819702	0.00742035796686279	0.00225965641540574	0.00330816755869432	0.0122643399311247	100	33.3333333333333	0.00102401779869096	0.000765274788261376
29	PFOA	Weight	Natural course	2	0	0.079690345556261	0.0797475916122516	0.00770402778641253	0.0665684179550534	0.0952524043666168	1	0	1	1	0	0	0	0	0	0	NA	NA
30	PFOA	Weight	T1 shift	2	1	NA	0.089509318608321	0.00878199829450161	0.0737695906083287	0.107597118172282	1.12240779688411	0.0201376125446335	1.082723950622	1.1641752366115	0.00976172699606945	0.00185312236619717	0.0061581532310635	0.0134565785868457	100	33.3333333333333	1.38129693760227e-07	1.21262448046385e-09
31	PFOA	Weight	T2 shift	2	2	NA	0.0935973507923398	0.00855977954238985	0.0791270221309262	0.110762819835736	1.17366993660985	0.0305278553984582	1.12088369116342	1.23455430929874	0.0138497591800882	0.00236287097498195	0.00957730557376034	0.0188862715073546	100	33.3333333333333	4.58948974399564e-09	1.27859821118575e-08
32	PFOA	Weight	T3 shift	2	3	NA	0.0879533822931136	0.00846077870195708	0.0734460705262674	0.105164806510147	1.10289703444287	0.0292053736013048	1.05535163875542	1.17163653172145	0.008205790680862	0.00233803167528451	0.00420787726000119	0.0138552271713257	100	33.3333333333333	0.000448611878555119	0.000426333009996352
33	PFNA	Basic	Natural course	2	0	0.0545383382697235	0.0551994901936121	0.00314942264520555	0.0492352797284671	0.0618202360455175	1	0	1	1	0	0	0	0	0	0	NA	NA
34	PFNA	Basic	T1 shift	2	1	NA	0.0735984480892819	0.00420459771368696	0.0655099531155829	0.0817914194983869	1.33331753302676	0.0412574270233059	1.25112700880825	1.4165521145241	0.0183989578956698	0.00223588817564182	0.0138739373832454	0.0228338761259519	100	33.3333333333333	1.88899738622932e-16	6.53158600539787e-16
35	PFNA	Basic	T2 shift	2	2	NA	0.0716193804051788	0.00453104910333803	0.0627032998445566	0.0805572337276972	1.29746452646526	0.0524745375764633	1.1895851262137	1.39369955361711	0.0164198902115667	0.00287755454051219	0.0103708717942255	0.0216076179511992	100	33.3333333333333	1.15528958321182e-08	1.43851203141251e-08
36	PFNA	Basic	T3 shift	2	3	NA	0.0632610912930339	0.00509315688835099	0.05236725725413	0.0725967474158682	1.14604484699307	0.0652893962881623	1.02215449463149	1.26652447146509	0.00806160109942172	0.00361923369716222	0.00119658075814398	0.0148883697128343	100	33.3333333333333	0.0259183392456622	0.0252938814277411
37	PFNA	Albumin	Natural course	2	0	0.0545383382697235	0.0547055860372192	0.00313531980787366	0.0487824653348813	0.0614168098399478	1	0	1	1	0	0	0	0	0	0	NA	NA
38	PFNA	Albumin	T1 shift	2	1	NA	0.072765812787715	0.00409711900533683	0.0653436332629211	0.0808935248134252	1.33013496534355	0.0448516872676451	1.2523599119688	1.42432617213153	0.0180602267504959	0.00233039559994368	0.0137357761757532	0.0223451800329255	100	33.3333333333333	9.19979242560471e-15	1.83096550402156e-13
39	PFNA	Albumin	T2 shift	2	2	NA	0.0719241418865253	0.00458835880544208	0.0635723828816387	0.0808322679801416	1.31474949994305	0.0561694964401579	1.20206290887706	1.4188362208984	0.0172185558493061	0.00303763728151423	0.0110484420723127	0.023108516019259	100	33.3333333333333	1.44133642615952e-08	2.09985685455241e-08
40	PFNA	Albumin	T3 shift	2	3	NA	0.0634292411786324	0.00516384329377584	0.0525367822337975	0.0730849769359362	1.15946552762414	0.0626341633743145	1.02377325583691	1.26836609614106	0.0087236551414132	0.003494272830313	0.00134021410644938	0.0147800712209439	100	33.3333333333333	0.0125405123158917	0.0108970432983845
41	PFNA	eGFR	Natural course	2	0	0.0545383382697235	0.0546953162853449	0.00314012988201214	0.0484932657326129	0.0612436954815477	1	0	1	1	0	0	0	0	0	0	NA	NA
42	PFNA	eGFR	T1 shift	2	1	NA	0.0734285983807961	0.00411718913160011	0.0653458973955729	0.0813026665027201	1.34250249139652	0.0411310268003875	1.26407386120305	1.42733489660594	0.0187332820954512	0.00217391615027034	0.0142893446275246	0.0230844358175406	100	33.3333333333333	6.85528845444106e-18	8.28413491667463e-17
43	PFNA	eGFR	T2 shift	2	2	NA	0.0724056913651957	0.0044950619158878	0.0638829404677439	0.0814946020876285	1.32380057896468	0.0554676096479522	1.21411417095356	1.42873538289451	0.0177103750798508	0.00296062049205595	0.0119549370847106	0.0235417480454787	100	33.3333333333333	2.20440198081719e-09	5.29417237400709e-09
44	PFNA	eGFR	T3 shift	2	3	NA	0.0620210332295895	0.00527661868592095	0.0501977115515736	0.0719876585563977	1.13393682387769	0.0694696707979567	0.991456264512444	1.26003682729451	0.00732571694424457	0.00383239901904418	-0.000440718070178118	0.0143450913751747	100	33.3333333333333	0.0559374684791053	0.0538563820651074
45	PFNA	Weight	Natural course	2	0	0.0545383382697235	0.0546026365153445	0.00313003364002535	0.0486339807891726	0.0613358651679528	1	0	1	1	0	0	0	0	0	0	NA	NA
46	PFNA	Weight	T1 shift	2	1	NA	0.0735512890453233	0.00418797409055648	0.0649831504159633	0.0821158152920008	1.34702816089574	0.0460009539132365	1.26354295366867	1.43675184420401	0.0189486525299788	0.00240952357542274	0.0141355048100804	0.0236165716799085	100	33.3333333333333	3.71861333199951e-15	4.56001935380096e-14
47	PFNA	Weight	T2 shift	2	2	NA	0.0706448095408058	0.0051739034248102	0.0609562097835902	0.0812151809464287	1.29379850588264	0.06714901220632	1.15576380781865	1.42493568596893	0.0160421730254613	0.00371119973875355	0.0089959565969531	0.0234408304611835	100	33.3333333333333	1.54174585671393e-05	1.21253721662453e-05
48	PFNA	Weight	T3 shift	2	3	NA	0.062263734923815	0.00513868226637065	0.0514507521401451	0.0722137259979837	1.14030638257399	0.0671161551741129	1.00650349268367	1.26278320088498	0.00766109840847044	0.00369244267046028	0.000345840831434227	0.0145163509233044	100	33.3333333333333	0.0380046136772107	0.0365728279274517
49	PFHxS	Basic	Natural course	2	0	0.0779788942038539	0.0793427136464245	0.00925388148439235	0.0635572457660626	0.0974358422525738	1	0	1	1	0	0	0	0	0	0	NA	NA
50	PFHxS	Basic	T1 shift	2	1	NA	0.115890193661672	0.0166876380421101	0.0835766875024207	0.145348683557409	1.46062805688894	0.0833976968992241	1.25122224117592	1.57394079706474	0.0365474800152477	0.00872855605388723	0.0176133417974471	0.0509225829744206	100	33.3333333333333	2.82520979828812e-05	3.32746438490464e-08
51	PFHxS	Basic	T2 shift	2	2	NA	0.109623452634881	0.0130909942435602	0.0840364533213635	0.13369407762488	1.38164486185079	0.0540174361735335	1.26802910431269	1.47357828848889	0.0302807389884566	0.00531867040008082	0.0196351010945513	0.0397913646602386	100	33.3333333333333	1.24613639519836e-08	1.60366186031158e-12
52	PFHxS	Basic	T3 shift	2	3	NA	0.100713408844118	0.0113244030985118	0.079818509972661	0.123911316093592	1.26934666355032	0.0736925936445623	1.11397120199624	1.40738978303403	0.0213706951976931	0.00571447694723337	0.00909948041337707	0.0323537736556606	100	33.3333333333333	0.000184205926207242	0.000257178797805547
53	PFHxS	Albumin	Natural course	2	0	0.0779788942038539	0.0780659378944253	0.00907211501355791	0.062534727837107	0.0962500191285114	1	0	1	1	0	0	0	0	0	0	NA	NA
54	PFHxS	Albumin	T1 shift	2	1	NA	0.116378823718426	0.0162638360769538	0.0845195540980454	0.145315192607793	1.49077596269725	0.0826863682464032	1.28037163038194	1.60776827995259	0.0383128858240007	0.0084944711722306	0.0193481020537007	0.0513790963943435	100	33.3333333333333	6.47262206083057e-06	2.93145233515082e-09
55	PFHxS	Albumin	T2 shift	2	2	NA	0.109105865193354	0.0129314392171903	0.0849438860232544	0.134150008722342	1.39761166183523	0.0596804381404152	1.28044169133487	1.51044967480068	0.0310399272989283	0.00553920871027204	0.0205736010787561	0.0412025022329604	100	33.3333333333333	2.0985360820189e-08	2.69492691187255e-11
56	PFHxS	Albumin	T3 shift	2	3	NA	0.0989404305923469	0.0118013497049918	0.077767887229353	0.123968691766496	1.26739565629957	0.0785123420685206	1.10042254634756	1.40800522431561	0.0208744926979216	0.00619471420284095	0.00796975507002287	0.0322920930077825	100	33.3333333333333	0.000752428208736628	0.00065975653572233
57	PFHxS	eGFR	Natural course	2	0	0.0779788942038539	0.0784175599056578	0.00907995951857553	0.0626728687824727	0.0965265189602819	1	0	1	1	0	0	0	0	0	0	NA	NA
58	PFHxS	eGFR	T1 shift	2	1	NA	0.114951080195984	0.0160385226553453	0.0846997143805372	0.143702111078426	1.46588443116923	0.0799901822245463	1.27392794644806	1.5785544012837	0.0365335202903267	0.0082570328605568	0.0191752873082442	0.0498713142921394	100	33.3333333333333	9.66508088493584e-06	5.73627215112375e-09
59	PFHxS	eGFR	T2 shift	2	2	NA	0.110239757266973	0.012607038635261	0.086187182456377	0.134632461831747	1.40580448307241	0.0612935773969953	1.27362848501243	1.50999153071913	0.0318221973613153	0.00543182265578742	0.0205168667765633	0.0408497203955078	100	33.3333333333333	4.67136853042412e-09	3.57577030482915e-11
60	PFHxS	eGFR	T3 shift	2	3	NA	0.0989616634740948	0.0115175181102652	0.0785863680096416	0.123544634109549	1.26198345871962	0.0727762934266387	1.10233187377189	1.38429210282858	0.020544103568437	0.00574405112183447	0.00835993376059976	0.0309773240978296	100	33.3333333333333	0.000348108337895336	0.000318405531237161
61	PFHxS	Weight	Natural course	2	0	0.0779788942038539	0.0779664549381098	0.0090090902767384	0.062446117945138	0.0962681482517507	1	0	1	1	0	0	0	0	0	0	NA	NA
62	PFHxS	Weight	T1 shift	2	1	NA	0.115505082122203	0.0160350287459774	0.0843603328176523	0.144199421200833	1.48147151507519	0.0803399599349323	1.28378218030629	1.59738816110599	0.0375386271840933	0.00830807199316722	0.0196994778725501	0.0506390538161951	100	33.3333333333333	6.23287119926583e-06	2.06097382480697e-09
63	PFHxS	Weight	T2 shift	2	2	NA	0.110825646073836	0.0130960122438565	0.0856204281780897	0.135869565479164	1.42145293333922	0.0647053920716222	1.29415885797961	1.53074148110139	0.0328591911357264	0.00589549936021493	0.0201982747687706	0.0432243982234466	100	33.3333333333333	2.49519582946683e-08	7.34622263332083e-11
64	PFHxS	Weight	T3 shift	2	3	NA	0.0979911108917901	0.0110805185583976	0.0780257486390854	0.121772041805521	1.2568368148786	0.0747570530909698	1.09537974974419	1.39130289770638	0.0200246559536803	0.00572702278737526	0.00784402808504056	0.0300588775919027	100	33.3333333333333	0.000471367233656444	0.000591199920711727
65	PFDA	Basic	Natural course	2	0	0.0327404761872796	0.033653302815966	0.00245691443066096	0.0288917579331015	0.0386084511369566	1	0	1	1	0	0	0	0	0	0	NA	NA
66	PFDA	Basic	T1 shift	2	1	NA	0.0480193037143084	0.00579474904864599	0.0354457732321686	0.0592513037574226	1.42688234723657	0.163137894502792	1.12647163006894	1.73180325551681	0.0143660008983425	0.00528191915708563	0.00391611517756573	0.0243805614112387	100	33.3333333333333	0.00653125424709961	0.00887852614578348
67	PFDA	Basic	T2 shift	2	2	NA	0.04618372578845	0.00539983369464031	0.0352613346208664	0.0572932245363154	1.37233857969326	0.152262750785336	1.0858721089153	1.68285799992279	0.012530422972484	0.00492805906147504	0.00312908343432094	0.0221843681140749	100	33.3333333333333	0.0110009389187269	0.0144704088055246
68	PFDA	Basic	T3 shift	2	3	NA	0.0483133020683984	0.00732823858434113	0.0340743943821141	0.0628295118167755	1.43561843937283	0.192663416874234	1.05395963110262	1.83423711926474	0.0146599992524324	0.00650479749570358	0.00176647999604127	0.0284637147850007	100	33.3333333333333	0.0242137202155896	0.023757182825972
69	PFDA	Albumin	Natural course	2	0	0.0327404761872796	0.0335754108108095	0.00245916419001943	0.0288287278554485	0.0386201978878259	1	0	1	1	0	0	0	0	0	0	NA	NA
70	PFDA	Albumin	T1 shift	2	1	NA	0.0465086182481038	0.00597652062744603	0.0327378563530632	0.0570048120047005	1.38519878461563	0.174284478475668	1.0457714167746	1.70599161254387	0.0129332074372943	0.00562236357278348	0.00155226282624924	0.0228498396664426	100	33.3333333333333	0.0214303787072194	0.0270931835507753
71	PFDA	Albumin	T2 shift	2	2	NA	0.0450998976678368	0.00591321432464141	0.0334352562721753	0.0565911308709708	1.34324187191529	0.164201111813864	1.03149014700738	1.68641594378601	0.0115244868570273	0.00538209906599011	0.00103373802809846	0.0218862237604582	100	33.3333333333333	0.0322528760650381	0.0365841416867585
72	PFDA	Albumin	T3 shift	2	3	NA	0.0484276164993601	0.00716479898689551	0.0348338581219102	0.0616866974728684	1.44235365494825	0.189267713122585	1.06678818035648	1.82046492393835	0.0148522056885506	0.00636029062117948	0.00217562620519051	0.0272797194087683	100	33.3333333333333	0.0195358074084898	0.0194295681923795
73	PFDA	eGFR	Natural course	2	0	0.0327404761872796	0.0336539981294778	0.00249573425829169	0.028874536509233	0.0387203197212037	1	0	1	1	0	0	0	0	0	0	NA	NA
74	PFDA	eGFR	T1 shift	2	1	NA	0.0484113240637266	0.00581162334898369	0.0352623002130264	0.0593811302625323	1.43850141898364	0.163408720492245	1.12734064567676	1.73568095179241	0.0147573259342488	0.00528686948253009	0.00425811960103382	0.0242246551885089	100	33.3333333333333	0.00524941161942278	0.00728638190739144
75	PFDA	eGFR	T2 shift	2	2	NA	0.046921798334163	0.00591229686137533	0.0348643142241075	0.0581642766434238	1.39424142574798	0.169249268862064	1.06068578272895	1.73124232769914	0.0132678002046853	0.00549400537356924	0.0020357089972756	0.0232675667489994	100	33.3333333333333	0.0157369614800781	0.0198403310004921
76	PFDA	eGFR	T3 shift	2	3	NA	0.0485623904717638	0.00738300736934822	0.0336935848457784	0.0626307278197142	1.44299022912311	0.190765043358998	1.05661151007553	1.8229375703049	0.014908392342286	0.00647199522885815	0.0018940777768425	0.0268625419574904	100	33.3333333333333	0.0212494130989353	0.0202233975855544
77	PFDA	Weight	Natural course	2	0	0.0327404761872796	0.0336025264182687	0.0024520049796918	0.0289248039657019	0.0386254282436513	1	0	1	1	0	0	0	0	0	0	NA	NA
78	PFDA	Weight	T1 shift	2	1	NA	0.0481055361769312	0.0058453257800406	0.0356164258472457	0.0587307563610565	1.43160474239751	0.163999648843951	1.12999490678356	1.73972123385146	0.0145030097586624	0.00532449610744818	0.00432615669198071	0.0242453084578501	100	33.3333333333333	0.00645301703698052	0.0084948377240095
79	PFDA	Weight	T2 shift	2	2	NA	0.046777071879628	0.00561464829745423	0.0361760733212779	0.0586875385957139	1.39207008715263	0.155305925531934	1.10635277753754	1.72917028483896	0.0131745454613592	0.00508248082690601	0.00363616905875889	0.0233733003295351	100	33.3333333333333	0.00953785691839931	0.0115862414569246
80	PFDA	Weight	T3 shift	2	3	NA	0.0477588612074717	0.0075273813737786	0.0336191711021386	0.0618908157652547	1.42128781071374	0.200648706803229	1.03196072844758	1.82154768282753	0.014156334789203	0.00677544762604464	0.0010295543956232	0.0274723424216763	100	33.3333333333333	0.036675521080629	0.0357615041059898
