## Supplementary Table 6 for "Tracing PFAS Transfer from Mother to the Fetoplacental Unit: Insights from Trimester-Specific Maternal Serum Profiles"

PFAS	term	estimate	std.error	statistic	p.value	conf.low	conf.high	Model
PFOS	T1	0.6464299577906917	0.13066611905891087	4.94718877736966	6.412444317190186e-6	0.38505880442609636	0.907801111155287	Single timepoint
PFOA	T1	0.6407473612551439	0.10931473495429522	5.861491239246402	2.0904592629299685e-7	0.4220853350120011	0.8594093874982867	Single timepoint
PFNA	T1	0.24471581462906772	0.11756283486377833	2.081574631239739	0.04165590169420496	0.009555132101229852	0.4798764971569056	Single timepoint
PFHxS	T1	0.5185939833396822	0.1296338282170351	4.000452586121607	1.7605673395851664e-4	0.2592877190977762	0.7779002475815882	Single timepoint
PFOS	T2	0.7275387253060571	0.12437225433740014	5.849686726208017	2.1870460069573667e-7	0.4787571758359521	0.9763202747761621	Single timepoint
PFOA	T2	0.5344209644259973	0.08288339214459194	6.447865496307004	2.1695668156710827e-8	0.3686294956380163	0.7002124332139783	Single timepoint
PFNA	T2	0.47025424071096034	0.10396456175798181	4.523216688063968	2.931004903610083e-5	0.26229415425980235	0.6782143271621184	Single timepoint
PFHxS	T2	0.2042202457963909	0.12476150067801686	1.6368851343287405	0.10688951590693874	-0.04533991228107681	0.4537804038738586	Single timepoint
PFOS	T3	0.7603121968613882	0.13307843554845178	5.713263713447927	3.68041536039132e-7	0.4941156920767551	1.0265087016460213	Single timepoint
PFOA	T3	0.5196085488057064	0.10706501819896669	4.85320562725801	9.020792314636678e-6	0.30544662608839623	0.7337704715230166	Single timepoint
PFNA	T3	0.2493007858831854	0.11231979150651426	2.2195623989270548	0.03023979433500938	0.02462775156360919	0.47397382020276163	Single timepoint
PFHxS	T3	0.2596574232206079	0.12743455862822448	2.037574626660954	0.04600953487912804	0.004750353147222053	0.5145644932939938	Single timepoint
PFOS	Placenta	0.4692485684684505	0.08428031608276208	5.567712489445993	6.391664549545589e-7	0.30066283576942815	0.6378343011674728	Single timepoint
PFOA	Placenta	0.4998614338868769	0.06152976081275902	8.12389691239014	3.0128213906428974e-11	0.3767835873440567	0.6229392804296972	Single timepoint
PFNA	Placenta	0.4470178660824457	0.13295656048704083	3.3621347035824996	0.0013508412892414322	0.18106514771771082	0.7129705844471805	Single timepoint
PFHxS	Placenta	0.08236603350388833	0.13775799776576422	0.5979038229340324	0.5521543100500867	-0.19319098939201507	0.3579230563997917	Single timepoint
PFOS	T2	0.3297761361802829	0.24291784541058933	1.357562412192823	0.17995322144657805	-0.1566584586998147	0.8162107310603806	GLM
PFOS	T3	0.3081336826367076	0.25427342287914556	1.2118202490362568	0.2305808191334563	-0.20104006389447715	0.8173074291678923	GLM
PFOS	T1	-0.010842061146100906	0.23012674673986386	-0.047113433356605054	0.9625875064102797	-0.47166292275168764	0.4499788004594858	GLM
PFOS	Placenta	0.14680005541777155	0.15208525919196558	0.9652484152489563	0.3384979500878479	-0.1577454229814597	0.4513455338170028	GLM
PFOA	T2	0.0901528784795068	0.12123567193789084	0.7436167675607244	0.46016267458826665	-0.15261736701005563	0.3329231239690692	GLM
PFOA	T3	0.15563025669035857	0.10653714661559804	1.4608074426086874	0.1495589734878897	-0.05770669953879831	0.36896721291951545	GLM
PFOA	T1	0.12977931632702575	0.1412588238116929	0.9187342271802427	0.36210613444853024	-0.15308659917596332	0.4126452318300148	GLM
PFOA	Placenta	0.33679246699100773	0.09025206459294693	3.7316871199567836	4.404756470807049e-4	0.15606582501393063	0.5175191089680848	GLM
PFNA	T2	0.4061655660401488	0.1468749961214091	2.7653826503212717	0.0076482282520775775	0.11205345947352646	0.7002776726067712	GLM
PFNA	T3	0.014274689464081078	0.13020795304483984	0.10962993527104514	0.9130879312547374	-0.246462239033196	0.27501161796135815	GLM
PFNA	T1	-0.05173269899684633	0.14090454829600427	-0.3671471192552934	0.7148688824278042	-0.3338891900165964	0.23042379202290372	GLM
PFNA	Placenta	0.15441601181387132	0.18165934203216733	0.8500306677678493	0.3988644778220275	-0.20935054596307473	0.5181825695908173	GLM
PFHxS	T2	0.07281761969516143	0.14901872197239527	0.4886474580600041	0.6269661250583212	-0.22558722384224994	0.3712224632325728	GLM
PFHxS	T3	0.11060934072896543	0.16473021765602816	0.6714575036859838	0.5046413686075502	-0.2192572302287205	0.4404759116866514	GLM
PFHxS	T1	0.5850699737992935	0.16521907531675573	3.5411769051340194	8.01780721060107e-4	0.25422448226149075	0.9159154653370962	GLM
PFHxS	Placenta	-0.324738382058047	0.17294550854200647	-1.8776919088313404	0.0655429583099175	-0.6710557892529327	0.021579025136838736	GLM
PFOS	T2	0.30077177650172754	NA	NA	NA	NA	NA	LASSO
PFOA	T2	0.08097700789228418	NA	NA	NA	NA	NA	LASSO
PFNA	T2	0.34192237052937946	NA	NA	NA	NA	NA	LASSO
PFHxS	T2	0	NA	NA	NA	NA	NA	LASSO
PFOS	T3	0.27028935271696664	NA	NA	NA	NA	NA	LASSO
PFOA	T3	0.12153834769972853	NA	NA	NA	NA	NA	LASSO
PFNA	T3	0	NA	NA	NA	NA	NA	LASSO
PFHxS	T3	0	NA	NA	NA	NA	NA	LASSO
PFOS	T1	0	NA	NA	NA	NA	NA	LASSO
PFOA	T1	0.10597042592663157	NA	NA	NA	NA	NA	LASSO
PFNA	T1	0	NA	NA	NA	NA	NA	LASSO
PFHxS	T1	0.3638618445446025	NA	NA	NA	NA	NA	LASSO
PFOS	Placenta	0.12820227893266697	NA	NA	NA	NA	NA	LASSO
PFOA	Placenta	0.3196906813237495	NA	NA	NA	NA	NA	LASSO
PFNA	Placenta	0.07446121845640358	NA	NA	NA	NA	NA	LASSO
PFHxS	Placenta	0	NA	NA	NA	NA	NA	LASSO
PFOS	T2	0.2652960548039488	NA	NA	NA	NA	NA	Elastic net
PFOA	T2	0.09968123050270442	NA	NA	NA	NA	NA	Elastic net
PFNA	T2	0.3220113385366354	NA	NA	NA	NA	NA	Elastic net
PFHxS	T2	0	NA	NA	NA	NA	NA	Elastic net
PFOS	T3	0.2429038822166092	NA	NA	NA	NA	NA	Elastic net
PFOA	T3	0.11701535902174466	NA	NA	NA	NA	NA	Elastic net
PFNA	T3	0	NA	NA	NA	NA	NA	Elastic net
PFHxS	T3	0	NA	NA	NA	NA	NA	Elastic net
PFOS	T1	0.01733811555442901	NA	NA	NA	NA	NA	Elastic net
PFOA	T1	0.11232404840584427	NA	NA	NA	NA	NA	Elastic net
PFNA	T1	0	NA	NA	NA	NA	NA	Elastic net
PFHxS	T1	0.3359127403868936	NA	NA	NA	NA	NA	Elastic net
PFOS	Placenta	0.12673461564889657	NA	NA	NA	NA	NA	Elastic net
PFOA	Placenta	0.2832210821356317	NA	NA	NA	NA	NA	Elastic net
PFNA	Placenta	0.10794802829485059	NA	NA	NA	NA	NA	Elastic net
PFHxS	Placenta	0	NA	NA	NA	NA	NA	Elastic net
PFOS	T2	0.195702890359752	NA	NA	NA	NA	NA	Ridge
PFOA	T2	0.1370206498871985	NA	NA	NA	NA	NA	Ridge
PFNA	T2	0.28226668221753154	NA	NA	NA	NA	NA	Ridge
PFHxS	T2	0.05994940814132504	NA	NA	NA	NA	NA	Ridge
PFOS	T3	0.19315341477045106	NA	NA	NA	NA	NA	Ridge
PFOA	T3	0.13898701113083098	NA	NA	NA	NA	NA	Ridge
PFNA	T3	0.03566288356276904	NA	NA	NA	NA	NA	Ridge
PFHxS	T3	0.09756249744095323	NA	NA	NA	NA	NA	Ridge
PFOS	T1	0.12217009554478643	NA	NA	NA	NA	NA	Ridge
PFOA	T1	0.14965347166744117	NA	NA	NA	NA	NA	Ridge
PFNA	T1	3.895667090923078e-4	NA	NA	NA	NA	NA	Ridge
PFHxS	T1	0.46130666257552583	NA	NA	NA	NA	NA	Ridge
PFOS	Placenta	0.11892795060777309	NA	NA	NA	NA	NA	Ridge
PFOA	Placenta	0.2158311167596471	NA	NA	NA	NA	NA	Ridge
PFNA	Placenta	0.15735294373840308	NA	NA	NA	NA	NA	Ridge
PFHxS	Placenta	-0.21164027902779559	NA	NA	NA	NA	NA	Ridge
