## Supplementary Table 7 for "Tracing PFAS Transfer from Mother to the Fetoplacental Unit: Insights from Trimester-Specific Maternal Serum Profiles"

	PFAS	Model	Intervention	k	Interv.	NP mean	g-form mean	Mean SE	Mean lower 95% CI	Mean upper 95% CI	Mean ratio	MR SE	MR lower 95% CI	MR upper 95% CI	Mean difference	MD SE	MD lower 95% CI	MD upper 95% CI	% Intervened On	Aver % Intervened On	Scenario	pvalue_MD	pvalue_MR
1	PFOS	Basic	T1 shift	2	0	1.20262599242796	1.18940951010487	0.100974734958895	1.01704990466796	1.40526932933096	1	0	1	1	0	0	0	0	0	0	A_T1	NA	NA
2	PFOS	Albumin	T1 shift	2	0	1.20262599242796	1.21110687899255	0.101250435825708	1.03423818788871	1.42552828025637	1	0	1	1	0	0	0	0	0	0	A_T1	NA	NA
3	PFOS	eGFR	T1 shift	2	0	1.20262599242796	1.22117406816975	0.101276315902157	1.03567436638177	1.42586920924751	1	0	1	1	0	0	0	0	0	0	A_T1	NA	NA
4	PFOS	Weight	T1 shift	2	0	1.20262599242796	1.20062067141368	0.101736924913186	1.02842051841656	1.41932615902495	1	0	1	1	0	0	0	0	0	0	A_T1	NA	NA
5	PFOA	Basic	T1 shift	2	0	0.603917827209214	0.60656185577795	0.0447807743638962	0.518418789868117	0.695052815524043	1	0	1	1	0	0	0	0	0	0	A_T1	NA	NA
6	PFOA	Albumin	T1 shift	2	0	0.603917827209214	0.608626985891253	0.0446673755297067	0.517654486696785	0.690901399116144	1	0	1	1	0	0	0	0	0	0	A_T1	NA	NA
7	PFOA	eGFR	T1 shift	2	0	0.603917827209214	0.609149722543594	0.0454317450565024	0.513712570865486	0.690959614532382	1	0	1	1	0	0	0	0	0	0	A_T1	NA	NA
8	PFOA	Weight	T1 shift	2	0	0.603917827209214	0.606938358960314	0.0459204935382928	0.517938828191373	0.694368133509309	1	0	1	1	0	0	0	0	0	0	A_T1	NA	NA
9	PFNA	Basic	T1 shift	2	0	0.237798640056249	0.242853759305488	0.0195469763679365	0.2039242336389	0.283044496722731	1	0	1	1	0	0	0	0	0	0	A_T1	NA	NA
10	PFNA	Albumin	T1 shift	2	0	0.237798640056249	0.237619410333973	0.0203684315323198	0.199437997725555	0.279483501186506	1	0	1	1	0	0	0	0	0	0	A_T1	NA	NA
11	PFNA	eGFR	T1 shift	2	0	0.237798640056249	0.234788752000552	0.0207570881353738	0.194641188192997	0.274194164882957	1	0	1	1	0	0	0	0	0	0	A_T1	NA	NA
12	PFNA	Weight	T1 shift	2	0	0.237798640056249	0.2397626297107	0.0203736951780381	0.199495785597027	0.281754460482521	1	0	1	1	0	0	0	0	0	0	A_T1	NA	NA
13	PFHxS	Basic	T1 shift	2	0	0.417011501391194	0.42722335627538	0.0755186005446781	0.300646620628506	0.586645508031519	1	0	1	1	0	0	0	0	0	0	A_T1	NA	NA
14	PFHxS	Albumin	T1 shift	2	0	0.417011501391194	0.421460914969776	0.0735722037534876	0.297121212567959	0.581727800747403	1	0	1	1	0	0	0	0	0	0	A_T1	NA	NA
15	PFHxS	eGFR	T1 shift	2	0	0.417011501391194	0.423841893785481	0.0725376901114138	0.301611531429666	0.578782678940458	1	0	1	1	0	0	0	0	0	0	A_T1	NA	NA
16	PFHxS	Weight	T1 shift	2	0	0.417011501391194	0.42541409592787	0.0744699670894355	0.302331868395466	0.590641264679248	1	0	1	1	0	0	0	0	0	0	A_T1	NA	NA
17	PFOS	Basic	T1 shift	2	1	NA	1.32989031611952	0.128162255573844	1.10585257906181	1.60288678174542	1.11810970470739	0.0369971546209019	1.05228089937169	1.19465648392578	0.140480806014651	0.0471442026496013	0.0616564445415753	0.239551364737381	100	33.3333333333333	A_T1	0.00288426433271293	0.00141095945663037
18	PFOS	Basic	T2 shift	2	1	NA	1.36035214451112	0.120937127065711	1.13072625733991	1.59500760600798	1.14372058820278	0.0514521067186754	1.04815500576491	1.2422549018544	0.170942634406255	0.0601504905048893	0.0560783874976782	0.286815604139591	100	33.3333333333333	A_T2	0.00448433214330359	0.00521751036948517
19	PFOS	Basic	T3 shift	2	1	NA	1.22481357389554	0.106306250485065	1.01678496166254	1.42802054472172	1.0297660843384	0.058280290884539	0.895300606431762	1.13395952850618	0.0354040637906741	0.0686851606165924	-0.126394070962167	0.14739513184417	100	33.3333333333333	A_T3	0.606235572025936	0.609533024672928
20	PFOS	Basic	Placenta shift	2	1	NA	1.23553014328694	0.117870223421559	1.01562947356256	1.47921270649252	1.03877607568314	0.0371239770256835	0.960207226789211	1.11076045988679	0.0461206331820778	0.0446866778267244	-0.04466542636573	0.134435154121885	100	100	M_only	0.302030378727149	0.29625310179149
21	PFOS	Albumin	T1 shift	2	1	NA	1.35078914874879	0.125032722862528	1.11878961161746	1.61254139492189	1.11533438722801	0.0313935707103621	1.05844835331091	1.18398706403105	0.139682269756239	0.0412388622955045	0.0654976031470017	0.228741451740951	100	33.3333333333333	A_T1	0.000706224058479855	0.000238949326071984
22	PFOS	Albumin	T2 shift	2	1	NA	1.38167915895553	0.125783023528893	1.14711265929327	1.62283593012747	1.14083998936978	0.0522622055548155	1.05098955733618	1.24962328085696	0.170572279962976	0.0629210310210796	0.0578439145560281	0.306190313909193	100	33.3333333333333	A_T2	0.00671019629824672	0.00704155341888386
23	PFOS	Albumin	T3 shift	2	1	NA	1.26283191473048	0.11010642751188	1.05961360860045	1.46316962929732	1.04270889434709	0.0571112751302807	0.924690532634213	1.15246163565447	0.0517250357379284	0.0677811611560535	-0.0891453289772744	0.16901631815497	100	33.3333333333333	A_T3	0.44539292404667	0.454569364500848
24	PFOS	Albumin	Placenta shift	2	1	NA	1.2445902216238	0.120947813793123	1.00942140563006	1.48871454824115	1.02764689327758	0.0525034946315772	0.920778559164527	1.12997973931261	0.033483342631248	0.0625049145529191	-0.0938154888585586	0.155246715259965	100	100	M_only	0.592171876469075	0.598490534792435
25	PFOS	eGFR	T1 shift	2	1	NA	1.36090783737832	0.126370593377943	1.12794569644213	1.62183354817345	1.11442575866191	0.0321121464666275	1.06221309187398	1.18112582775285	0.139733769208571	0.0423793661613354	0.0703416588727772	0.229186129430816	100	33.3333333333333	A_T1	0.000976496443929336	0.000366197958636155
26	PFOS	eGFR	T2 shift	2	1	NA	1.3727361576795	0.122808944723634	1.13316735554666	1.60304512622364	1.1241117818174	0.0513374827936604	1.01960849434968	1.21946816459916	0.151562089509746	0.0615239778862822	0.0240519706167561	0.275952857029692	100	33.3333333333333	A_T2	0.0137601807545887	0.0156246759998847
27	PFOS	eGFR	T3 shift	2	1	NA	1.25398588687356	0.111378837239117	1.02520703469554	1.46042515717347	1.02686907588284	0.0598724605178286	0.895555686466715	1.13511720131298	0.0328118187038058	0.0718645839579229	-0.123309024456508	0.153663199772406	100	33.3333333333333	A_T3	0.647974088073938	0.653596235290069
28	PFOS	eGFR	Placenta shift	2	1	NA	1.25997409644192	0.117870657573872	1.0347354654962	1.49760423994637	1.03177272534973	0.0397623838038372	0.95368739176819	1.10699564527488	0.0388000282721697	0.0479971557004692	-0.0546956707055416	0.130916133447347	100	100	M_only	0.41887081200891	0.424252779298513
29	PFOS	Weight	T1 shift	2	1	NA	1.33844843924094	0.128243465332591	1.10219086687434	1.60407039511984	1.11479709712558	0.0334867658005006	1.05546299611285	1.18658564932722	0.137827767827259	0.0439606880221219	0.062418779753325	0.228392779561949	100	33.3333333333333	A_T1	0.00171707436896401	0.00060774695531041
30	PFOS	Weight	T2 shift	2	1	NA	1.36049292787403	0.124663535857405	1.12381072493331	1.60054740192455	1.13315800757629	0.049249269473101	1.03952048859135	1.23362284438869	0.159872256460348	0.0587499605682586	0.0465964493174018	0.273238965107802	100	33.3333333333333	A_T2	0.00650391526028926	0.00685606143279381
31	PFOS	Weight	T3 shift	2	1	NA	1.23552253923225	0.117183007521641	1.02183140139511	1.47312027341555	1.02906985415925	0.061709761035284	0.900853634046931	1.1466639440394	0.0349018678185715	0.0737659056964678	-0.124507712478587	0.172249991907948	100	33.3333333333333	A_T3	0.636110716701671	0.637588004872111
32	PFOS	Weight	Placenta shift	2	1	NA	1.24711586099877	0.121505043630505	1.02427764166403	1.49499928290606	1.03872596123998	0.0433861365502555	0.949863031559942	1.13095274839877	0.0464951895850905	0.0524667039753719	-0.0573488154046151	0.148241305042536	100	100	M_only	0.375518014469923	0.372077645390614
33	PFOA	Basic	T1 shift	2	1	NA	0.661299637027209	0.0472343898230131	0.570659087100615	0.754461605340999	1.09024270274802	0.0193146040217972	1.05774010782112	1.13207142942339	0.0547377812492591	0.011276490132509	0.0340135772833965	0.0777152093489526	100	33.3333333333333	A_T1	1.20903837203843e-06	2.97914713222222e-06
34	PFOA	Basic	T2 shift	2	1	NA	0.660388506642012	0.0502487231520955	0.559463225558882	0.762979128994009	1.08874057996118	0.0233033740793628	1.04695899636581	1.13715906924257	0.0538266508640625	0.0143547268637847	0.0281228038384441	0.0817601790999887	100	33.3333333333333	A_T2	0.000177010272008118	0.000140062915176652
35	PFOA	Basic	T3 shift	2	1	NA	0.635724029609628	0.0486146707078942	0.544367957611053	0.732612211927496	1.04807782347981	0.0275880256852066	0.997399052519694	1.10293591234918	0.0291621738316781	0.0164282642584958	-0.00147324867129121	0.0623827874208848	100	33.3333333333333	A_T3	0.0758777398809744	0.0813849476486196
36	PFOA	Basic	Placenta shift	2	1	NA	0.657623236607056	0.0438546602734365	0.574637544349467	0.741673405957461	1.08418165491732	0.0283635402139643	1.03422935639498	1.14333035315554	0.0510613808291066	0.0157145748206443	0.0218789689626377	0.0827753772533165	100	100	M_only	0.00115689065590903	0.00299790144958882
37	PFOA	Albumin	T1 shift	2	1	NA	0.665045820930032	0.0465212290639661	0.571938529180377	0.750789273067078	1.09269854335519	0.0198396994141145	1.05940288840374	1.13515350019436	0.0564188350387785	0.0112852297063768	0.0357351091081424	0.0789678199722658	100	33.3333333333333	A_T1	5.75233232471977e-07	2.97734686522594e-06
38	PFOA	Albumin	T2 shift	2	1	NA	0.665017094667275	0.0499506859474476	0.565341385608137	0.762809952665995	1.09265134488482	0.0252669521010132	1.04799803084917	1.15453735809607	0.0563901087760217	0.0152565757951597	0.0284142475762207	0.0897775426580883	100	33.3333333333333	A_T2	0.000218921005251802	0.000245510336206865
39	PFOA	Albumin	T3 shift	2	1	NA	0.637551850923372	0.0486640732916217	0.544294266402329	0.732909598857882	1.04752478234228	0.0259316125274352	1.00018702937839	1.10212367577118	0.0289248650321183	0.0154790466054746	0.000120056859553699	0.0606023441988555	100	33.3333333333333	A_T3	0.0616720229065601	0.0668476789330442
40	PFOA	Albumin	Placenta shift	2	1	NA	0.654353146813967	0.0421467435970037	0.572178078111829	0.729897576598685	1.07513002542231	0.0303717397174114	1.02526897883925	1.14415219224264	0.045726160922714	0.0166486712033953	0.0150716471858411	0.0794111713919807	100	100	M_only	0.0060228428875001	0.0133728675502843
41	PFOA	eGFR	T1 shift	2	1	NA	0.66651895811089	0.0469597405399231	0.569943293159304	0.751611402274957	1.09417920331268	0.0195431521397907	1.06206219710669	1.13554479180551	0.0573692355672958	0.010987159895265	0.0384594709024489	0.0788708900283939	100	33.3333333333333	A_T1	1.77498809234959e-07	1.4425169083279e-06
42	PFOA	eGFR	T2 shift	2	1	NA	0.661425250238297	0.0501237006937754	0.55864886284109	0.755610221989604	1.08581720677212	0.0242367684965255	1.04055802850299	1.13429848489867	0.0522755276947033	0.0146773700375265	0.0238963887331164	0.0812618733470801	100	33.3333333333333	A_T2	0.000368543636806388	0.000398937244266373
43	PFOA	eGFR	T3 shift	2	1	NA	0.63822852983006	0.0496389674715182	0.540261144191073	0.734011249842518	1.04773671596704	0.0276897343228681	0.998647219616321	1.10731485175302	0.0290788072864658	0.0165620570352471	-0.000802647708981837	0.0639496231532614	100	33.3333333333333	A_T3	0.0791313564208428	0.0847103597980335
44	PFOA	eGFR	Placenta shift	2	1	NA	0.657798184101512	0.0448038970495011	0.566556525986393	0.736698695200697	1.07986289701451	0.0330063632459465	1.03047239843236	1.15824781155914	0.0486484615579177	0.0183464398416171	0.0183109142254076	0.0916793191663944	100	100	M_only	0.00800979174082233	0.0155366812427805
45	PFOA	Weight	T1 shift	2	1	NA	0.663131296885784	0.0487550504915105	0.566473930714443	0.756562555054464	1.09258425850976	0.020472228719901	1.05703992639268	1.13806697258185	0.0561929379254702	0.0119246200491435	0.0336665791537783	0.0808987266665984	100	33.3333333333333	A_T1	2.44880894663499e-06	6.11331825310174e-06
46	PFOA	Weight	T2 shift	2	1	NA	0.662348972412683	0.0512205178104491	0.56306910306781	0.764038782258124	1.09129528993239	0.0253727542778263	1.04488597299585	1.14719738742105	0.0554106134523691	0.0153956411753684	0.0260923109507269	0.0867968807783479	100	33.3333333333333	A_T2	0.000319307526881615	0.000320473519973209
47	PFOA	Weight	T3 shift	2	1	NA	0.635338379647126	0.0509458086985071	0.542260566543052	0.73605285067417	1.0467922652565	0.0297550158931855	0.994468662495579	1.10593907229867	0.0284000206868129	0.01781941511923	-0.00336349151428399	0.063356386071676	100	33.3333333333333	A_T3	0.110987918148548	0.115815148846154
48	PFOA	Weight	Placenta shift	2	1	NA	0.660632737226869	0.04505541372236	0.572264675162316	0.746819957102913	1.08846759720136	0.0329249152034114	1.03169217447253	1.16086707745903	0.0536943782665555	0.0182206641267299	0.0178995157419941	0.0906298540257335	100	100	M_only	0.00320982502565911	0.0072107770052767
49	PFNA	Basic	T1 shift	2	1	NA	0.288465332791152	0.0297262027992249	0.231678953170492	0.346427927057772	1.18781497810083	0.0727704009359806	1.04721877996758	1.33918761905472	0.0456115734856644	0.0181378444168206	0.010233235798254	0.0831923005998061	100	33.3333333333333	A_T1	0.0119127448130759	0.00985358643690922
50	PFNA	Basic	T2 shift	2	1	NA	0.342020665731927	0.0335733221645863	0.282222531057772	0.41108373256128	1.40834000968334	0.105606408602424	1.19018740690391	1.60160766198936	0.0991669064264396	0.025326367705719	0.0466344119126164	0.144688144247567	100	33.3333333333333	A_T2	9.01946969134043e-05	0.000110353498530448
51	PFNA	Basic	T3 shift	2	1	NA	0.240513943966242	0.0360937310789193	0.179629004292653	0.316391893852855	0.990365332017355	0.130254054283133	0.749650077305173	1.25470550125811	-0.00233981533924565	0.0319359561034787	-0.063729341120578	0.0630049964146803	100	33.3333333333333	A_T3	0.941594557178728	0.941035627284226
52	PFNA	Basic	Placenta shift	2	1	NA	0.266828708208264	0.0413873173071814	0.19117104080326	0.350188771737081	1.09872175325323	0.162984574012648	0.806168293027033	1.4273216826983	0.0239749489027762	0.0392364059775404	-0.0460997587281661	0.103523117525765	100	100	M_only	0.541174189685402	0.544705847191985
53	PFNA	Albumin	T1 shift	2	1	NA	0.288796097142293	0.0303207995288637	0.23253324959461	0.348919150917352	1.21537250149889	0.0789663884487155	1.07359295459966	1.3778924857674	0.0511766868083201	0.0190539318191161	0.0170648829132059	0.0937393204268245	100	33.3333333333333	A_T1	0.00723377869107688	0.00638366480126464
54	PFNA	Albumin	T2 shift	2	1	NA	0.344614007395537	0.0352138038026285	0.287569602763241	0.423837408038341	1.45027717605723	0.124048205735354	1.23249228490943	1.71180570558628	0.106994597061564	0.0283658328269255	0.0550265747466464	0.167738911580803	100	33.3333333333333	A_T2	0.000161974568644721	0.000283578914698585
55	PFNA	Albumin	T3 shift	2	1	NA	0.223609247141005	0.0367655318029247	0.156693846978348	0.300598012041509	0.941039483376899	0.137195206505878	0.665193709540657	1.2202188821413	-0.0140101631929676	0.033325622727331	-0.0829691493668796	0.0540633318005557	100	33.3333333333333	A_T3	0.674191703262004	0.667372859277396
56	PFNA	Albumin	Placenta shift	2	1	NA	0.282796061040184	0.0544834225426242	0.188213059897611	0.399414835204631	1.19012188710811	0.204717589808832	0.809236431327041	1.61312563881902	0.0451766507062111	0.0492065481891275	-0.0431175739243954	0.158297054892482	100	100	M_only	0.358565250861359	0.353042905837316
57	PFNA	eGFR	T1 shift	2	1	NA	0.286987214554545	0.0316812185298545	0.23069036951225	0.3472212121076	1.2223209677177	0.0844440628456815	1.07638532893778	1.41356532736091	0.0521984625539929	0.0200853078252301	0.0172689183905254	0.0992635521817637	100	33.3333333333333	A_T1	0.00935398878115159	0.00846941215195315
58	PFNA	eGFR	T2 shift	2	1	NA	0.351468849426985	0.0342380724308369	0.28782162629127	0.425591832225414	1.49695778197313	0.126685932661694	1.28929768762426	1.76119085197095	0.116680097426433	0.0272359836269459	0.0712538451238321	0.172947720010933	100	33.3333333333333	A_T2	1.83528254624193e-05	8.75424295243404e-05
59	PFNA	eGFR	T3 shift	2	1	NA	0.217179180152329	0.0372850521334783	0.149172414036176	0.294459356028986	0.924998230544783	0.134832708983983	0.671380552749485	1.19706865019735	-0.0176095718482235	0.0315267530010097	-0.0771066925298769	0.0461678166682975	100	33.3333333333333	A_T3	0.576462290213801	0.578034512714065
60	PFNA	eGFR	Placenta shift	2	1	NA	0.268772749672306	0.0437942715458356	0.187606231478858	0.351996247655904	1.14474286941852	0.17743623194806	0.823428146500416	1.51486202424766	0.0339839976717542	0.0409129476195954	-0.0412054177141283	0.113405439889668	100	100	M_only	0.406176107351869	0.414645510998079
61	PFNA	Weight	T1 shift	2	1	NA	0.294113798974333	0.0310708096009369	0.232769757243755	0.350942502365791	1.22668740883103	0.08467361180764	1.05771357898475	1.38890912496571	0.0543511692636326	0.0204060821901292	0.01416863343757	0.0932176085928786	100	33.3333333333333	A_T1	0.00773372628040442	0.00742423578244847
62	PFNA	Weight	T2 shift	2	1	NA	0.328129206311798	0.0364244481533076	0.26110888043719	0.401659232364728	1.36855858941705	0.119049245534493	1.14731740326062	1.59900741036989	0.0883665766010984	0.0283097743680783	0.0354617414491416	0.143928281763968	100	33.3333333333333	A_T2	0.00179983717722535	0.00196249707671395
63	PFNA	Weight	T3 shift	2	1	NA	0.252186835412753	0.0395914836782572	0.187924276494725	0.344148314163126	1.05181877474836	0.14107507119978	0.801570407905936	1.38993394645979	0.0124242057020527	0.0342473893548091	-0.0474349204290705	0.0937493934185016	100	33.3333333333333	A_T3	0.716770590233533	0.713385203353658
64	PFNA	Weight	Placenta shift	2	1	NA	0.255319482361167	0.0452427111861513	0.17480311714386	0.343025951386859	1.06488439282318	0.176521971748778	0.727895252322793	1.40293932274926	0.0155568526504672	0.0422499344133913	-0.0649783498903938	0.0950344211910335	100	100	M_only	0.712716578544935	0.713192993394126
65	PFHxS	Basic	T1 shift	2	1	NA	0.693805678512576	0.134652728432775	0.453939769210484	0.961084662792871	1.62398817461975	0.113647307070621	1.37732579131569	1.81191883150332	0.266582322237196	0.0675526868486259	0.125892012910507	0.382776253157588	100	33.3333333333333	A_T1	7.93723079282016e-05	4.00645055179744e-08
66	PFHxS	Basic	T2 shift	2	1	NA	0.508984818137159	0.110923067098092	0.304395184854874	0.71545131656731	1.19137872651578	0.11225148790748	0.961429073064913	1.38633713444004	0.0817614618617789	0.0504728821379399	-0.0153508832264227	0.175629599241276	100	33.3333333333333	A_T2	0.105251886568882	0.088211140811283
67	PFHxS	Basic	T3 shift	2	1	NA	0.496801157632304	0.0963373129465328	0.317314340982835	0.681076744409402	1.16286048113923	0.136151678251726	0.857602189851742	1.38460705118972	0.0695778013569242	0.0560396256345248	-0.0510300623440329	0.161544895508189	100	33.3333333333333	A_T3	0.214390754705817	0.231630431265072
68	PFHxS	Basic	Placenta shift	2	1	NA	0.405783307671393	0.128811885216388	0.187191541433032	0.669617555450694	0.94981536405007	0.216986644518701	0.548502234308351	1.38513409412416	-0.0214400486039873	0.0878345751619238	-0.162684656080119	0.174829438022157	100	100	M_only	0.807156645470476	0.817097409203083
69	PFHxS	Albumin	T1 shift	2	1	NA	0.698904143579577	0.131680541240325	0.462623808487655	0.963960718686357	1.65828934251162	0.11723724917322	1.39976037632387	1.84727512178119	0.277443228609801	0.0671989873639841	0.132363695050685	0.392862944471268	100	33.3333333333333	A_T1	3.64849079453369e-05	1.96541026800375e-08
70	PFHxS	Albumin	T2 shift	2	1	NA	0.519749752232566	0.111046605965058	0.306982428029996	0.741678582292245	1.23320985119068	0.131614107092901	0.956590253558176	1.49036178748734	0.0982888372627903	0.0574755699297256	-0.0136618173444127	0.207186538131802	100	33.3333333333333	A_T2	0.0872478166642407	0.0764076076811534
71	PFHxS	Albumin	T3 shift	2	1	NA	0.474988714201121	0.0980558012270001	0.286548754447378	0.671204487065237	1.12700536949004	0.150233691288734	0.782329326523988	1.39676897698416	0.0535277992313446	0.0621018463284263	-0.089668345601481	0.166698832939865	100	33.3333333333333	A_T3	0.388722894849046	0.397895692369821
72	PFHxS	Albumin	Placenta shift	2	1	NA	0.428175924423984	0.130572180758846	0.205057144973097	0.71727475776439	1.01593269794588	0.224080314299304	0.611569392985833	1.4987778947146	0.00671500945420761	0.0917836479833775	-0.141674647934278	0.234327091053595	100	100	M_only	0.941677775397172	0.94331608118521
73	PFHxS	eGFR	T1 shift	2	1	NA	0.696362637538423	0.1360952504447	0.44672542096616	0.97339743181685	1.64297736431612	0.122989174500513	1.37648814663419	1.85144201246063	0.272520743752942	0.0725721117470548	0.127012705983088	0.407018326251687	100	33.3333333333333	A_T1	0.000173222652364224	1.71429165113148e-07
74	PFHxS	eGFR	T2 shift	2	1	NA	0.503790461154296	0.106184899003294	0.31055590197255	0.706705060874608	1.18862827988703	0.126763405254946	0.913999157454116	1.4183700850115	0.0799485673688146	0.0551983309585801	-0.031786397586954	0.179467847352616	100	33.3333333333333	A_T2	0.147508735090504	0.136741879679426
75	PFHxS	eGFR	T3 shift	2	1	NA	0.491970867779167	0.095378147679668	0.309993022644792	0.677239558062498	1.16074148165299	0.139539600482222	0.866520909088762	1.41877788771312	0.0681289739936856	0.0578744350949936	-0.0558090838438355	0.180069078619266	100	33.3333333333333	A_T3	0.239121280516451	0.249345039759372
76	PFHxS	eGFR	Placenta shift	2	1	NA	0.38817576155047	0.134219436749093	0.149088767367665	0.671083726435339	0.915850384877095	0.235093645072878	0.455755643437773	1.38616736617953	-0.0356661322350112	0.0939412893536135	-0.196333785105717	0.158703407984248	100	100	M_only	0.704194794683187	0.720387592222673
77	PFHxS	Weight	T1 shift	2	1	NA	0.6983669571712	0.135098378838952	0.444291538544336	0.961541288129662	1.64161687131686	0.122718181499897	1.38940711513146	1.86827088754701	0.272952861243331	0.0701335148394466	0.131885413240304	0.390881621931312	100	33.3333333333333	A_T1	9.9460868886576e-05	1.71004889494209e-07
78	PFHxS	Weight	T2 shift	2	1	NA	0.521173221072414	0.108376958897939	0.303536279785779	0.717841961104713	1.22509626752185	0.125376813180006	0.949775586337399	1.46162211544068	0.0957591251445438	0.0541435289361334	-0.0152930087219844	0.19126310438713	100	33.3333333333333	A_T2	0.0769579369564231	0.0725966758441148
79	PFHxS	Weight	T3 shift	2	1	NA	0.463937337747456	0.101936666634764	0.268675797016932	0.64377960967623	1.09055469056699	0.167950330024247	0.727552143460382	1.35774031180669	0.0385232418195859	0.0692074796647074	-0.11986811795082	0.146715312886506	100	33.3333333333333	A_T3	0.577777463687643	0.589765815606978
80	PFHxS	Weight	Placenta shift	2	1	NA	0.410359503571751	0.138954112422206	0.188698114281735	0.713307193350607	0.964611909900909	0.245567536622646	0.554101478391064	1.52695647541804	-0.0150545923561189	0.100444027180294	-0.163349429772906	0.223224938999147	100	100	M_only	0.880858964684841	0.885415690715499
