## Supplementary Table 1 for "Tracing PFAS Transfer from Mother to the Fetoplacental Unit: Insights from Trimester-Specific Maternal Serum Profiles"

### Sheet: Sheet1
PFAS	T1	T2	T3	Placenta	UCB
PFOS	1	1	1	0.987	0.982
PFOA	0.957	0.959	0.938	0.748	0.937
PFNA	0.897	0.839	0.764	0.98	0.676
PFHxS	0.926	0.88	0.846	0.834	0.577
PFDA	0.702	0.594	0.564	0.689	0.234
