## Supplementary Table 2 for "Tracing PFAS Transfer from Mother to the Fetoplacental Unit: Insights from Trimester-Specific Maternal Serum Profiles"

### Sheet: Sheet1
Characteristic	Included	Excluded	p-value2
	N = 991	N = 521
Child sex			0.2
Female	45 (45%)	18 (35%)
Male	54 (55%)	34 (65%)
Gestational age (weeks)	39.29 (39.00, 39.71)	39.29 (39.00, 40.00)	0.6
Maternal age	29.9 (27.9, 32.5)	31.1 (28.9, 33.3)	0.14
Baseline BMI	25.1 (22.2, 28.7)	25.0 (22.3, 29.0)	0.5
Maternal education			0.6
Less than college	33 (33%)	15 (29%)
College or greater	66 (67%)	37 (71%)
Placenta_PFDA	0.033 (0.007, 0.047)	0.043 (0.011, 0.055)	0.1
Placenta_PFHxS	0.05 (0.04, 0.08)	0.06 (0.03, 0.09)	>0.9
Placenta_PFNA	0.052 (0.033, 0.073)	0.057 (0.036, 0.087)	0.13
Placenta_PFOA	0.07 (0.01, 0.11)	0.07 (0.02, 0.11)	0.7
Placenta_PFOS	0.39 (0.23, 0.54)	0.48 (0.31, 0.64)	0.039
T1_PFDA	0.18 (0.07, 0.33)	0.20 (0.07, 0.28)	0.7
Unknown	0	5
T1_PFHxS	0.64 (0.39, 1.09)	0.78 (0.34, 1.08)	>0.9
Unknown	0	5
T1_PFNA	0.52 (0.30, 0.79)	0.47 (0.30, 0.69)	>0.9
Unknown	0	5
T1_PFOA	1.22 (0.70, 1.78)	1.11 (0.71, 1.68)	0.8
Unknown	0	5
T1_PFOS	3.50 (2.62, 5.36)	4.46 (2.57, 5.74)	0.2
Unknown	0	5
T2_PFDA	0.13 (0.07, 0.24)	0.17 (0.07, 0.21)	0.7
Unknown	0	19
T2_PFHxS	0.51 (0.27, 1.15)	0.63 (0.34, 0.92)	0.7
Unknown	0	19
T2_PFNA	0.41 (0.17, 0.59)	0.37 (0.20, 0.55)	0.9
Unknown	0	19
T2_PFOA	0.92 (0.57, 1.38)	0.90 (0.59, 1.29)	0.7
Unknown	0	19
T2_PFOS	2.94 (2.16, 4.70)	3.22 (2.31, 4.99)	0.5
Unknown	0	19
T3_PFDA	0.12 (0.07, 0.21)	0.12 (0.07, 0.18)	>0.9
Unknown	0	36
T3_PFHxS	0.53 (0.24, 0.89)	0.58 (0.27, 0.98)	0.8
Unknown	0	36
T3_PFNA	0.34 (0.17, 0.49)	0.34 (0.17, 0.47)	0.9
Unknown	0	36
T3_PFOA	0.75 (0.52, 1.12)	0.70 (0.43, 1.13)	0.6
Unknown	0	36
T3_PFOS	2.85 (1.88, 4.36)	2.48 (1.66, 4.12)	0.6
Unknown	0	36
UCB_PFDA	0.07 (0.07, 0.07)	0.07 (0.07, 0.12)	0.081
Unknown	32	15
UCB_PFHxS	0.19 (0.07, 0.50)	0.17 (0.07, 0.44)	0.6
Unknown	32	15
UCB_PFNA	0.21 (0.07, 0.35)	0.18 (0.07, 0.29)	0.4
Unknown	32	15
UCB_PFOA	0.57 (0.34, 0.82)	0.50 (0.36, 0.75)	0.8
Unknown	32	15
UCB_PFOS	1.00 (0.64, 1.50)	1.15 (0.90, 1.82)	0.4
Unknown	32	15
1 n (%); Median (Q1, Q3); Glowing, Central Arkansas, 2010-2014
2 Pearson’s Chi-squared test; Wilcoxon rank sum test
